# CovidOutcome2: a tool for SARS-CoV2 mutation identification and for disease severity prediction

**DOI:** 10.1101/2022.07.01.496571

**Authors:** Regina Kalcsevszki, András Horváth, Balázs Győrffy, Sándor Pongor, Balázs Ligeti

## Abstract

Our goal was to develop a platform, CovidOutcome2, capable of predicting disease severity from viral mutation profiles using automated machine learning (autoML) and deep neural networks applied to the available large corpus of sequenced SARS-CoV2 genomes. CovidOutcome2 accepts either user-submitted genomes or user defined mutation combinations as the input. The output is a predicted severity score plus a list of identified, annotated mutations and their functional effects in VCF format. The best model performance is a ROC-AUC 0.899 for the model including patient age and ROC-AUC 0.83 for the model without patient age.

**Availability:** CovidOutcome is freely available online under the URL https://www.covidoutcome.bio-ml.com as well as in a standalone version https://github.com/bio-apps/covid-outcome.
