## Supplementary table 1 for "CovidOutcome2: a tool for SARS-CoV2 mutation identification and for disease severity prediction"

Patient status	Cohort
alive, not hospitalized	Mild
Alive, not hospitalized	Mild
alive/not hospitalized	Mild
Ambulant	Mild
Ambulatory	Mild
Ambulatory - under treatment	Mild
Ambulatory - Under Treatment	Mild
AMBULATORY - UNDER TREATMENT	Mild
Ambulatory treatment	Mild
Asymptomatic	Mild
asymptomatic	Mild
Asymptomatic - Ambulatory	Mild
Asymptomatic/Mild	Mild
Asymtomatic	Mild
Home	Mild
home	Mild
Home Isolated	Mild
Home isolated	Mild
Home Isolation	Mild
Home isolation	Mild
Hospitalized (Moderate)	Mild
J06.9 Acute upper respiratory infection, unspecified	Mild
Live, Mild	Mild
Live, not hospitalized	Mild
Mild	Mild
mild	Mild
Mild clinical signs	Mild
Mild clinical signs without hospitalization	Mild
MILD COVID	Mild
Mild Covid	Mild
Mild disease	Mild
Mild Disease	Mild
MILD DISEASE	Mild
mild symptomatic	Mild
Mild/Moderate	Mild
Moderate	Mild
No clinical signs	Mild
No Hospitalized	Mild
Non hospitalized	Mild
Non Hospitalized	Mild
Non-hopsitalized	Mild
Non-hospitalized	Mild
Not hospitalized	Mild
Not Hospitalized	Mild
Out-patient	Mild
Outpatient	Mild
outpatient	Mild
Outpatient - follow-up completed	Mild
Outpatient - home monitoring	Mild
Outpatient - Home Monitoring	Mild
OUTPATIENT - HOME MONITORING	Mild
outpatient / mild	Mild
Outpatient mild disease	Mild
Outpatient-live	Mild
Outpatient, mild disease	Mild
Paucisymptomatic	Mild
Quarantined	Mild
random surveillance	Mild
Stable	Mild
Symptomatic - Ambulatory	Mild
Symptomatic, Outpatient	Mild
Dead	Severe
Death	Severe
Deceased	Severe
deceased	Severe
Deceased (BID)	Severe
Deceased (brought in dead)	Severe
Deceased (in-hospital death)	Severe
Deceased(brought in dead)	Severe
Died	Severe
DIED	Severe
Fatal	Severe
Hospitalised - serious case	Severe
HOSPITALIZED - SERIOUS CASE	Severe
Hospitalized (Critical)	Severe
Severe	Severe
Severe, Hospitalized	Severe
